# Full genome sequencing of dozens of new DNA viruses found in Spanish bat faeces

**DOI:** 10.1101/2024.05.06.592742

**Authors:** Jaime Buigues, Adrià Viñals, Raquel Martínez-Recio, Juan S. Monrós, Rafael Sanjuán, José M. Cuevas

## Abstract

Bats are natural hosts of multiple viruses, many of which have clear zoonotic potential. The search for emerging viruses has been aided by the implementation of metagenomic tools, which have also enabled the detection of unprecedented viral diversity. Currently, this search is mainly focused on RNA viruses, which are largely over-represented in databases. To compensate for this research bias, we analyzed fecal samples from 189 Spanish bats belonging to 22 different species using viral metagenomics. This allowed us to identify 50 complete or near-complete viral genomes belonging to the families *Adenoviridae*, *Circoviridae*, *Genomoviridae*, *Papillomaviridae*, *Parvoviridae, Polyomaviridae* and *Smacoviridae*. Of these, 28 could constitute new species, doubling the number of viruses currently described in Europe. These findings open the door to a more thorough analysis of bat DNA viruses and their zoonotic potential.

**IMPORTANCE:** Metagenomics has become a fundamental tool to characterize the global virosphere, allowing us to understand the existing viral diversity and its ecological implications, but also to identify new and emerging viruses. RNA viruses have a higher zoonotic potential, but this risk is also present for some DNA virus families. In our study, we have analyzed the DNA fraction of faecal samples from 22 Spanish bat species, identifying 50 complete or near-complete genomes of different viral families with zoonotic potential. This doubles the number of genomes currently described in Europe. Metagenomic data often produce partial genomes that can be difficult to analyse. Our work, however, has characterised a large number of complete genomes, thus facilitating their taxonomic classification and enabling different analyses to be carried out to evaluate their zoonotic potential. For example, recombination studies are relevant, since this phenomenon could play a major role in cross-species transmission.
