## Supplementary material for "Full genome sequencing of dozens of new DNA viruses found in Spanish bat faeces": Table S1

### Sheet: Hoja1
Supplementary Table S1. Bat species, collection sites and pool distributions.
Pool	Species	Number of samples	Sample ID	Collection point	Date of collection	Trap type	Age of the individual	Sex of the individual
P7	Pipistrellus pipistrellus	15	690	Hermandad del Campoo de Suso, Cantabria	2022-07-30	Monofilament and standard nylon mist nets	Adult	Female
			700	Outeiro de Rei, Lugo	2022-08-01	Monofilament and standard nylon mist nets	Adult	Male
			712	Outeiro de Rei, Lugo	2022-08-01	Monofilament and standard nylon mist nets	Adult	Female
			720	Outeiro de Rei, Lugo	2022-08-01	Monofilament and standard nylon mist nets	Adult	Male
			728	Outeiro de Rei, Lugo	2022-08-01	Monofilament and standard nylon mist nets	Adult	Male
			736	Outeiro de Rei, Lugo	2022-08-02	Shelter boxes	Adult	Female
			737	Outeiro de Rei, Lugo	2022-08-02	Shelter boxes	Adult	Male
			749	Rábade, Lugo	2022-08-03	Monofilament and standard nylon mist nets	Adult	Female
			777	Rábade, Lugo	2022-08-03	Monofilament and standard nylon mist nets	Youth	Male
			796	Begonte, Lugo	2022-08-05	Monofilament and standard nylon mist nets	Adult	Male
			798	Begonte, Lugo	2022-08-05	Monofilament and standard nylon mist nets	Adult	Male
			806	Navarredonda de la Rinconada, Salamanca	2022-08-15	Monofilament and standard nylon mist nets	Adult	Male
			812	Navarredonda de la Rinconada, Salamanca	2022-08-15	Monofilament and standard nylon mist nets	Adult	Male
			851	Navarredonda de la Rinconada, Salamanca	2022-08-17	Monofilament and standard nylon mist nets	Adult	Male
			852	Navarredonda de la Rinconada, Salamanca	2022-08-17	Monofilament and standard nylon mist nets	Adult	Male
P8	Barbastella barbastellus	8	768	Rábade, Lugo	2022-08-03	Monofilament and standard nylon mist nets	Adult	Male
			769	Rábade, Lugo	2022-08-03	Monofilament and standard nylon mist nets	Adult	Female
			780	Rábade, Lugo	2022-08-03	Monofilament and standard nylon mist nets	Adult	Female
			781	Begonte, Lugo	2022-08-05	Monofilament and standard nylon mist nets + Harp trap	Adult	Female
			787	Begonte, Lugo	2022-08-05	Monofilament and standard nylon mist nets	Adult	Female
			793	Begonte, Lugo	2022-08-05	Monofilament and standard nylon mist nets	Adult	Female
			795	Begonte, Lugo	2022-08-05	Monofilament and standard nylon mist nets	Adult	Female
			818	Navarredonda de la Rinconada, Salamanca	2022-08-15	Monofilament and standard nylon mist nets	Adult	Female
P9	Myotis mistacinus	8	760	Rábade, Lugo	2022-08-03	Monofilament and standard nylon mist nets	Adult	Female
			779	Rábade, Lugo	2022-08-03	Monofilament and standard nylon mist nets	Adult	Male
			800	Begonte, Lugo	2022-08-05	Monofilament and standard nylon mist nets	Adult	Female
			804	Navarredonda de la Rinconada, Salamanca	2022-08-15	Monofilament and standard nylon mist nets	Adult	Female
			808	Navarredonda de la Rinconada, Salamanca	2022-08-15	Monofilament and standard nylon mist nets	Adult	Female
			810	Navarredonda de la Rinconada, Salamanca	2022-08-15	Monofilament and standard nylon mist nets	Adult	Male
			814	Navarredonda de la Rinconada, Salamanca	2022-08-15	Monofilament and standard nylon mist nets	Adult	Male
			816	Navarredonda de la Rinconada, Salamanca	2022-08-15	Monofilament and standard nylon mist nets	Adult	Female
P10	Myotis emarginatus	13	517	Ricote, Murcia	2022-06-04	Harp trap	Adult	Female
			520	Ricote, Murcia	2022-06-04	Harp trap	Adult	Female
			521	Ricote, Murcia	2022-06-04	Harp trap	Adult	Female
			524	Ricote, Murcia	2022-06-04	Harp trap	Adult	Female
			526	Ricote, Murcia	2022-06-04	Harp trap	Adult	Female
			527	Ricote, Murcia	2022-06-04	Harp trap	Adult	Female
			528	Sima de la Higuera, Pliego, Murcia	2022-06-05	Harp trap	Adult	Female
			533	Sima de la Higuera, Pliego, Murcia	2022-06-05	Harp trap	Adult	Female
			536	Sima de la Higuera, Pliego, Murcia	2022-06-05	Harp trap	Adult	Female
			539	Sima de la Higuera, Pliego, Murcia	2022-06-05	Harp trap	Adult	Female
			545	Sima de la Higuera, Pliego, Murcia	2022-06-05	Harp trap	Adult	Female
			548	Sima de la Higuera, Pliego, Murcia	2022-06-05	Harp trap	Adult	Female
			838	San Miguel del Robledo, Salamanca	2022-08-16	Harp trap	Adult	Male
P11	Myotis daubentonii	11	747	Rábade, Lugo	2022-08-03	Monofilament and standard nylon mist nets	Adult	Female
			751	Rábade, Lugo	2022-08-03	Monofilament and standard nylon mist nets	Adult	Female
			752	Rábade, Lugo	2022-08-03	Monofilament and standard nylon mist nets	Adult	Female
			753	Rábade, Lugo	2022-08-03	Monofilament and standard nylon mist nets	Adult	Female
			754	Rábade, Lugo	2022-08-03	Monofilament and standard nylon mist nets	Adult	Female
			757	Rábade, Lugo	2022-08-03	Monofilament and standard nylon mist nets	Adult	Female
			758	Rábade, Lugo	2022-08-03	Monofilament and standard nylon mist nets	Youth	Female
			764	Rábade, Lugo	2022-08-03	Monofilament and standard nylon mist nets	Adult	Male
			766	Rábade, Lugo	2022-08-03	Monofilament and standard nylon mist nets	Adult	Female
			841	Navarredonda de la Rinconada, Salamanca	2022-08-17	Monofilament and standard nylon mist nets	Adult	Male
			842	Navarredonda de la Rinconada, Salamanca	2022-08-17	Monofilament and standard nylon mist nets	Adult	Male
P13	Myotis capaccinii	10	467	Cabezo Gordo, Torre Pacheco, Murcia	2022-06-01	Harp trap	­	Female
			470	Pliego, Murcia	2022-06-02	Harp trap	Adult	Female
			473	Pliego, Murcia	2022-06-02	Harp trap	Adult	Female
			476	Pliego, Murcia	2022-06-02	Harp trap	Adult	Female
			479	Pliego, Murcia	2022-06-02	Harp trap	Adult	Female
			485	Cueva de la Almagra, Fortuna, Murcia	2022-06-03	Harp trap	Adult	Female
			490	Cueva de la Almagra, Fortuna, Murcia	2022-06-03	Harp trap	Adult	Female
			496	Cueva de la Almagra, Fortuna, Murcia	2022-06-03	Harp trap	Adult	Female
			503	Cueva de la Almagra, Fortuna, Murcia	2022-06-03	Harp trap	Adult	Female
			511	Cueva de la Almagra, Fortuna, Murcia	2022-06-03	Harp trap	Adult	Female
P14	Eptesicus serotinus	11	687	Hermandad del Campoo de Suso, Cantabria	2022-07-30	Monofilament and standard nylon mist nets	Adult	Male
			693	Outeiro de Rei, Lugo	2022-08-01	Monofilament and standard nylon mist nets	Adult	Male
			695	Outeiro de Rei, Lugo	2022-08-01	Monofilament and standard nylon mist nets	Adult	Female
			707	Outeiro de Rei, Lugo	2022-08-01	Monofilament and standard nylon mist nets	Adult	Female
			711	Outeiro de Rei, Lugo	2022-08-01	Monofilament and standard nylon mist nets	Youth	Female
			714	Outeiro de Rei, Lugo	2022-08-01	Monofilament and standard nylon mist nets	Adult	Female
			722	Outeiro de Rei, Lugo	2022-08-01	Monofilament and standard nylon mist nets	Adult	Female
			775	Rábade, Lugo	2022-08-03	Monofilament and standard nylon mist nets	Youth	Male
			783	Begonte, Lugo	2022-08-05	Monofilament and standard nylon mist nets	Adult	Male
			785	Begonte, Lugo	2022-08-05	Monofilament and standard nylon mist nets	Adult	Male
			789	Begonte, Lugo	2022-08-05	Monofilament and standard nylon mist nets	Adult	Male
P17	Tadarida teniotis	7	397	Castellón, Castellón	2022-05-15	Window sill	­	­
			398	Castellón, Castellón	2022-05-15	Window sill	­	­
			399	Castellón, Castellón	2022-05-15	Window sill	­	­
			400	Castellón, Castellón	2022-05-15	Window sill	­	­
			401	Castellón, Castellón	2022-05-15	Window sill	­	­
			402	Castellón, Castellón	2022-05-15	Window sill	­	­
			403	Castellón, Castellón	2022-05-15	Window sill	­	­
P19	Pipistrellus kuhlii	7	824	San Miguel del Robledo, Salamanca	2022-08-16	Monofilament and standard nylon mist nets	Adult	Female
			845	Navarredonda de la Rinconada, Salamanca	2022-08-17	Monofilament and standard nylon mist nets	Adult	Female
			846	Navarredonda de la Rinconada, Salamanca	2022-08-17	Monofilament and standard nylon mist nets	Adult	Female
			853	Navarredonda de la Rinconada, Salamanca	2022-08-17	Monofilament and standard nylon mist nets	Adult	Male
			854	Navarredonda de la Rinconada, Salamanca	2022-08-17	Monofilament and standard nylon mist nets	Adult	Male
			871	Fontanars dels Aforins, Valencia	­	Harp trap	Youth	Male
			872	Fontanars dels Aforins, Valencia	­	Harp trap	Youth	Female
P20	Pipistrellus kuhlii	7	825	San Miguel del Robledo, Salamanca	2022-08-16	Monofilament and standard nylon mist nets	Adult	Female
			873	Fontanars dels Aforins, Valencia	­	Harp trap	Youth	Female
			874	Fontanars dels Aforins, Valencia	­	Harp trap	Youth	Female
			875	Fontanars dels Aforins, Valencia	­	Harp trap	Youth	Male
			876	Fontanars dels Aforins, Valencia	­	Harp trap	Youth	Male
			877	Fontanars dels Aforins, Valencia	­	Harp trap	Youth	Female
			878	Fontanars dels Aforins, Valencia	­	Harp trap	Youth	Female
P21	Nyctalus leisleri	8	857	Navarredonda de la Rinconada, Salamanca	2022-08-17	Monofilament and standard nylon mist nets	Adult	Female
			858	Navarredonda de la Rinconada, Salamanca	2022-08-17	Monofilament and standard nylon mist nets	Adult	Female
			859	Navarredonda de la Rinconada, Salamanca	2022-08-17	Monofilament and standard nylon mist nets	Adult	Male
			860	Navarredonda de la Rinconada, Salamanca	2022-08-17	Monofilament and standard nylon mist nets	Adult	Male
			861	Navarredonda de la Rinconada, Salamanca	2022-08-17	Monofilament and standard nylon mist nets	Adult	Male
			862	Navarredonda de la Rinconada, Salamanca	2022-08-17	Monofilament and standard nylon mist nets	Adult	Male
			863	Navarredonda de la Rinconada, Salamanca	2022-08-17	Monofilament and standard nylon mist nets	Adult	Male
			864	Navarredonda de la Rinconada, Salamanca	2022-08-17	Monofilament and standard nylon mist nets	Adult	Male
P23	Rhinolophus hipposideros	2	551	Sima Aqueronte, Cartagena, Murcia	2022-06-06	Harp trap	Adult	Male
			748	Rábade, Lugo	2022-08-03	Monofilament and standard nylon mist nets	Adult	Female
P24	Rhinolophus ferrumequinum	2	867	Fuente Álamo, Murcia	2022-08-21	Harp trap	Adult	Female
			868	Fuente Álamo, Murcia	2022-08-21	Harp trap	Adult	Female
P25	Rhinolophus euryale	3	483	Pliego, Murcia	2022-06-02	Harp trap	Adult	Female
			869	Fuente Álamo, Murcia	2022-08-21	Harp trap	Adult	Female
			870	Fuente Álamo, Murcia	2022-08-21	Harp trap	Adult	Female
P26	Plecotus austriacus	9	702	Outeiro de Rei, Lugo	2022-08-01	Monofilament and standard nylon mist nets	Youth	Female
			709	Outeiro de Rei, Lugo	2022-08-01	Monofilament and standard nylon mist nets	Adult	Female
			716	Outeiro de Rei, Lugo	2022-08-01	Monofilament and standard nylon mist nets	Adult	Male
			718	Outeiro de Rei, Lugo	2022-08-01	Monofilament and standard nylon mist nets	Adult	Male
			726	Outeiro de Rei, Lugo	2022-08-01	Monofilament and standard nylon mist nets	Adult	Male
			730	Outeiro de Rei, Lugo	2022-08-01	Monofilament and standard nylon mist nets	Adult	Female
			734	Outeiro de Rei, Lugo	2022-08-01	Monofilament and standard nylon mist nets	Adult	Female
			791	Begonte, Lugo	2022-08-05	Monofilament and standard nylon mist nets	Adult	Female
			822	San Miguel del Robledo, Salamanca	2022-08-16	Monofilament and standard nylon mist nets	Adult	Female
P27	Plecotus auritus	6	699	Outeiro de Rei, Lugo	2022-08-01	Monofilament and standard nylon mist nets	Adult	Female
			719	Outeiro de Rei, Lugo	2022-08-01	Monofilament and standard nylon mist nets	Adult	Male
			732	Outeiro de Rei, Lugo	2022-08-01	Monofilament and standard nylon mist nets	Adult	Female
			771	Rábade, Lugo	2022-08-03	Monofilament and standard nylon mist nets	Adult	Female
			773	Rábade, Lugo	2022-08-03	Monofilament and standard nylon mist nets	Adult	Female
			836	San Miguel del Robledo, Salamanca	2022-08-16	Monofilament and standard nylon mist nets	Adult	Female
P28	Pipistrellus pygmaeus	12	609	Centro de Recuperación de Fauna "La Granja de El Saler", Valencia	2022-06-19	­	Youth	­
			613	Centro de Recuperación de Fauna "La Granja de El Saler", Valencia	2022-06-19	­	Youth	­
			617	Centro de Recuperación de Fauna "La Granja de El Saler", Valencia	2022-06-19	­	Youth	­
			738	Outeiro de Rei, Lugo	2022-08-02	Shelter boxes	Adult	Male
			739	Outeiro de Rei, Lugo	2022-08-02	Shelter boxes	Adult	Female
			741	Outeiro de Rei, Lugo	2022-08-02	Shelter boxes	Adult	Female
			743	Outeiro de Rei, Lugo	2022-08-02	Shelter boxes	Adult	Male
			745	Rábade, Lugo	2022-08-03	Monofilament and standard nylon mist nets	Adult	Female
			755	Rábade, Lugo	2022-08-03	Monofilament and standard nylon mist nets	Adult	Female
			762	Rábade, Lugo	2022-08-03	Monofilament and standard nylon mist nets	Adult	Male
			843	Navarredonda de la Rinconada, Salamanca	2022-08-17	Monofilament and standard nylon mist nets	Adult	Male
			844	Navarredonda de la Rinconada, Salamanca	2022-08-17	Monofilament and standard nylon mist nets	Adult	Male
P29	Myotis escalerai	9	477	Pliego, Murcia	2022-06-02	Harp trap	Youth	Male
			531	Sima de la Higuera, Pliego, Murcia	2022-06-05	Harp trap	Adult	Female
			542	Sima de la Higuera, Pliego, Murcia	2022-06-05	Harp trap	Youth	Male
			557	Sima del Lince, Mula, Murcia	2022-06-07	Harp trap	Adult	Male
			560	Cueva de El Escobar, Fuente Alamo, Murcia	2022-06-13	Harp trap	Adult	Male
			724	Outeiro de Rei, Lugo	2022-08-01	Monofilament and standard nylon mist nets	Youth	Female
			794	Begonte, Lugo	2022-08-05	Monofilament and standard nylon mist nets	Adult	Male
			802	Lugo	2022-08-06	Monofilament and standard nylon mist nets	Youth	Female
			840	San Miguel del Robledo, Salamanca	2022-08-16	Monofilament and standard nylon mist nets	Adult	Male
P30	Myotis cripticus	1	704	Outeiro de Rei, Lugo	2022-08-01	Monofilament and standard nylon mist nets	Adult	Female
P31	Myotis blythii	8	487	Cueva de la Almagra, Fortuna, Murcia	2022-06-03	Harp trap	Adult	Female
			493	Cueva de la Almagra, Fortuna, Murcia	2022-06-03	Harp trap	Adult	Female
			498	Cueva de la Almagra, Fortuna, Murcia	2022-06-03	Harp trap	Adult	Female
			501	Cueva de la Almagra, Fortuna, Murcia	2022-06-03	Harp trap	Adult	Female
			505	Cueva de la Almagra, Fortuna, Murcia	2022-06-03	Harp trap	Adult	Female
			508	Cueva de la Almagra, Fortuna, Murcia	2022-06-03	Harp trap	Adult	Male
			513	Cueva de la Almagra, Fortuna, Murcia	2022-06-03	Harp trap	Adult	Female
			516	Cueva de la Almagra, Fortuna, Murcia	2022-06-03	Harp trap	Adult	Female
P32	Myotis bechsteinii	2	820	Navarredonda de la Rinconada, Salamanca	2022-08-15	Monofilament and standard nylon mist nets	Adult	Female
			832	San Miguel del Robledo, Salamanca	2022-08-16	Monofilament and standard nylon mist nets	Adult	Female
P33	Miniopterus schreibersii	10	416	Ojos Negros, Teruel	2022-05-26	Monofilament and standard nylon mist nets	Adult	Male
			441	Torre Pacheco, Murcia	2022-06-01	Harp trap	­	Female
			442	Torre Pacheco, Murcia	2022-06-01	Harp trap	­	Female
			443	Torre Pacheco, Murcia	2022-06-01	Harp trap	­	Female
			444	Torre Pacheco, Murcia	2022-06-01	Harp trap	­	Female
			445	Torre Pacheco, Murcia	2022-06-01	Harp trap	­	Female
			446	Torre Pacheco, Murcia	2022-06-01	Harp trap	­	Female
			447	Torre Pacheco, Murcia	2022-06-01	Harp trap	­	Male
			448	Torre Pacheco, Murcia	2022-06-01	Harp trap	­	Male
			449	Torre Pacheco, Murcia	2022-06-01	Harp trap	­	Male
P34	Miniopterus schreibersii	10	450	Torre Pacheco, Murcia	2022-06-01	Harp trap	­	Female
			451	Torre Pacheco, Murcia	2022-06-01	Harp trap	­	Female
			452	Torre Pacheco, Murcia	2022-06-01	Harp trap	­	Male
			453	Torre Pacheco, Murcia	2022-06-01	Harp trap	­	Female
			454	Torre Pacheco, Murcia	2022-06-01	Harp trap	­	Female
			455	Torre Pacheco, Murcia	2022-06-01	Harp trap	­	Female
			456	Torre Pacheco, Murcia	2022-06-01	Harp trap	­	Female
			457	Torre Pacheco, Murcia	2022-06-01	Harp trap	­	Male
			458	Torre Pacheco, Murcia	2022-06-01	Harp trap	­	Female
			484	Pliego, Murcia	2022-06-02	Harp trap	Adult	Female
P35	Eptesicus isabellinus	7	887	Centro de Recuperación de Fauna "La Granja de El Saler", Valencia	2022-09-28	­	Adult	Male
			563	Cueva de la Moneda, Totana, Murcia	2022-06-09	Monofilament and standard nylon mist nets	Adult	Male
			567	Cueva de la Moneda, Totana, Murcia	2022-06-09	Monofilament and standard nylon mist nets	Adult	Male
			570	Cueva de la Moneda, Totana, Murcia	2022-06-09	Monofilament and standard nylon mist nets	Youth	Male
			574	Cueva de la Moneda, Totana, Murcia	2022-06-09	Monofilament and standard nylon mist nets	Adult	Male
			865	Fuente Álamo, Murcia	2022-08-21	Harp trap	Adult	Male
			866	Fuente Álamo, Murcia	2022-08-21	Harp trap	Adult	Male
P36	Pipistrellus pipistrellus	3	889	Espeja, Salamanca	2022-10-12	Monofilament and standard nylon mist nets	Adult	Female
			891	Espeja, Salamanca	2022-10-12	Monofilament and standard nylon mist nets	Adult	Male
			895	Espeja, Salamanca	2022-10-12	Monofilament and standard nylon mist nets	Adult	Female
­	No data
