## Supplementary material for "Full genome sequencing of dozens of new DNA viruses found in Spanish bat faeces": Table S2

### Sheet: Hoja1
Supplementary Table S2. Primers used for viral sample confirmation by PCR.
Viruses to detect	Primer	Sequence (5`→ 3`)	Sense	Target gene	Amplicon length (bp)	Tm (˚C)
Papillomavirus - MAVG3-P8	MAVG3-F	CCCATTGTCAGGGCATCC	+	L1	510	56.9
	MAVG3-R	CACTAGTGAGCCACTGGG	⁻
Papillomavirus - MAVG45-P20	MAVG45-F	GGTATCTTCGGAGGCTCAGC	+	L1	574	59.5
	MAVG45-R	AGTTTTCCTGAGGCGTGGAG	⁻
Papillomavirus - MAVG49-P26	MAVG49-F	TATTTTGCCCCTGAGCAC	+	L1	512	54.6
	MAVG49-R	TGACACCAAGCAAATGCAG	-
Polyomavirus - MAVG25-P11	MAVG25-F	CGAAGGCTCATTTTCAGCT	+	LTag	538	55.8
	MAVG25-R	CTTGTTTGGGGTGAATGCTT	-
Polyomavirus - MAVG34-P14	MAVG34-F	GAAAGCTTTGTTCTCCGCCA	+	LTag	556	58.1
	MAVG34-R	TTCACAGGCCCCTTGAACAG	⁻
Polyomavirus - MAVG50-P27	MAVG50-F	AAGACTACGTTAGCAGCGGC	+	LTag	588	57.8
	MAVG50-R	ATGCAGAGGGCTATCACCAG	⁻
Parvovirus - MAVG43-P19	MAVG43-F	CCTACACCCTGAGACCGGTA	+	NS1	572	59.5
	MAVG43-R	CATCTCTGTCGCCGTCTCTC	⁻
Mastadenovirus - MAVG44-P20	MAVG44-F	ACGACGTGGAAACCTACACC	+	DNA polymerase	586	59.5
	MAVG44-R	CGCCTCCAGTCCGAATAGTC	⁻
Circovirus - MAVG4-P8	MAVG4-F	CACCAGCTCAGCGTATCTGT	+	Rep	557	56.2
	MAGV4-R	TGCCACAGAACACCTTCA	-
Circovirus - MAVG5-P8	MAVG5-F	TGGGTCAAGAAGTTGGCGA	+	Rep	577	59.2
	MAVG5-R	TTGGTTTCCACACGGAGT	-
Cyclovirus - MAVG10-P9	MAVG10-F	GGTCGGCAAAGAAGTATGTCC	+	Rep	580	60.3
	MAVG10-R	TGGGGGTATCGGTCAGTGAT	-
Cyclovirus - MAVG11-P9	MAVG11-F	TCCAAACCCCAACAGACCTT	+	Rep	565	59.2
	MAVG11-R	TGGCAAGAGCTAAATGGTGC	-
Cyclovirus - MAVG12-P9	MAVG12-F	ACAACTTCAACACCGCACTT	+	Rep	514	58.9
	MAVG12-R	CGTCATATCCGTCCCACCAT	-
Cyclovirus - MAVG31-P13	MAVG31-F	TCCATCCCACCATTCTCCT	+	Rep	526	53.4
	MAVG31-R	AGTATTACCCGCCACTTC	-
Cyclovirus - MAVG32-P13	MAVG32-F	GTACGACGCTTCTGCTTCAC	+	Rep	679	59
	MAVG32-R	CTGCTGTTGCTTCCTCCAGT	-
Circovirus - MAVG35-P14	MAVG35-F	CATCCCCTTGGTAGCCATCC	+	Rep	588	59.1
	MAVG35-R	CGGCCTACAGATGGTGCTTT	-
