## Supplementary material for "Full genome sequencing of dozens of new DNA viruses found in Spanish bat faeces": Table S3

### Sheet: Hoja 1
Supplementary Table S3. Illumina reads and number of viral contigs obtained.
Pool	Host	Raw reads	Clean reads	Number of contigs – MetaSPAdes	Number of contigs – MEGAHIT	Number of contigs >1Kb Clustered	Viral contigs – Virsorter2 output	HighQ or complete DNA virus
P7	Pipistrellus pipistrellus	4901982	2041314	24644	2782	699	239	16
P8	Barbastella barbastella	11428674	4894294	26838	4868	1753	596	29
P9	Myotis mistacinus	9970455	4767379	52868	9527	3787	3281	438
P10	Myotis emarginatus	13055857	6157343	28691	4429	1305	1098	242
P11	Myotis daubentonii	12024354	6547510	53196	8150	2293	1348	6
P13	Myotis capaccinii	12134675	4014933	1943	295	142	84	12
P14	Eptesicus serotinus	14720622	6292394	3368	1262	770	347	66
P17	Tadarida teniotis	4884532	1802854	32664	2496	738	50	0
P19	Pipistrellus kuhlii	21964032	11848678	336163	27420	8659	985	9
P20	Pipistrellus kuhlii	20708030	12448752	546698	25944	6144	340	6
P21	Nyctalus leisleri	23037050	11585196	194518	10691	3372	1418	18
P23	Rhinolopus hipposideros	19558296	13814690	374479	30837	13377	716	2
P24	Rhinolopus ferromequinum	13848750	6524588	197745	10201	3176	1188	18
P25	Rhinolopus euryale	21670846	13990958	389366	20382	5117	2719	32
P26	Plecotus austriacus	18419020	11535058	464317	42174	12951	2338	34
P27	Plecotus auritus	21417960	12614456	586676	69660	27650	1885	20
P28	Pipistrellus pygmaeus	16782744	9814850	209131	20167	27650	104	3
P29	Myotis escalerai	13847576	8392242	330166	13961	3905	1634	34
P30	Myotis cripticus	12681090	6191944	146710	6622	2265	731	9
P31	Myotis blythii	6729414	3798328	135997	11361	5963	1118	0
P32	Myotis bechsteinii	9574368	4830154	164298	13788	5058	637	11
P33	Miniopterus schreibersii	15115616	9177982	266435	29051	12950	1168	5
P34	Miniopterus schreibersii	14815998	5567672	195344	10108	333	0	0
P35	Eptesicus isabellinus	13153540	5950920	307752	22512	5665	2851	6
P36	Pipistrellus pipistrellus	13545730	9715420	450058	49989	16871	8732	37
Total							35607	1053
