## Supplementary material for "Full genome sequencing of dozens of new DNA viruses found in Spanish bat faeces": Table S4

### Sheet: Hoja1
Supplementary Table S4. Descriptions, accession numbers and proposed names for the novel MAVGs.
Pool	MAVG	Host	Length (nt)	Read pairs remapped to contig	Mean Coverage	Coverage standard deviation	Closest relative	Closest relative accession	Query coverage (%)	Query identity (%)	Proposed virus name	Genbank accession number	SRR accession. number	Biosample	Bioproject
P7	MAVG1	Pipistrellus pipistrellus	2185	457	26.54	8.81	Chifec genomovirus UA13_106	OM522988.1	64.0	81.3	Pipistrellus pipistrellus feces associated Gemycircularvirus	PP410071	SRR27912351	SAMN39879837	PRJNA1074704
P7	MAVG2	Pipistrellus pipistrellus	2345	1797	94.92	32.92	Red panda feces-associated gemycircularvirus	MZ556141.1	17.0	74.6	Pipistrellus pipistrellus feces associated Gemykolovirus	PP410072	SRR27912351	SAMN39879837
P8	MAVG3	Barbastella barbastellus	7674	1542	25.67	10.6	Eptesicus regulus papillomavirus	MT766314.1	1.0	83.3	Barbastella barbastellus papillomavirus 1	PP410050	SRR27912350	SAMN39879838
P8	MAVG4	Barbastella barbastellus	2172	974	57.02	22.36	Molossus molossus associated circovirus 2	OL704830.1	53.0	74.5	Barbastella barbastellus feces associated Circovirus 1	PP410063	SRR27912350	SAMN39879838
P8	MAVG5	Barbastella barbastellus	2162	6574	379.96	209.92	Bat circovirus	KX756994.1	27.0	74.5	Barbastella barbastellus feces associated Circovirus 2	PP410064	SRR27912350	SAMN39879838
P8	MAVG6	Barbastella barbastellus	2272	11057	627.14	179.28	Chifec genomovirus UA13_106	OM522988.1	60.0	83.1	Barbastella barbastellus feces associated Gemycircularvirus	PP410073	SRR27912350	SAMN39879838
P8	MAVG7	Barbastella barbastellus	2203	3239	188.59	61.29	Genomoviridae sp.	NC_076327.1	50.0	85.4	Barbastella barbastellus feces associated Gemykolovirus 1	PP410074	SRR27912350	SAMN39879838
P8	MAVG8	Barbastella barbastellus	2202	289	16.91	10.03	Amygdalus persica genomoviridae	NC_076475.1	24.0	86.8	Barbastella barbastellus feces associated Gemykolovirus 2	PP410075	SRR27912350	SAMN39879838
P8	MAVG9	Barbastella barbastellus	2358	20994	1132.17	551.7	Red panda feces-associated gemycircularvirus	MZ556174.1	25.0	78.1	Barbastella barbastellus feces associated Gemykolovirus 3	PP410076	SRR27912350	SAMN39879838
P9	MAVG10	Myotis mistacinus	1928	25752	1653.69	596.71	Chicken cyclovirus mg4 1122	MN379598.1	91.0	92.9	Myotis mistacinus feces associated Cyclovirus 1	PP410065	SRR27912339	SAMN39879839
P9	MAVG11	Myotis mistacinus	1771	872	62.43	38.5	Cyclovirus ZM38	AB937983.1	4.0	85.9	Myotis mistacinus feces associated Cyclovirus 2	PP410084	SRR27912339	SAMN39879839
P9	MAVG12	Myotis mistacinus	1730	88	6.67	3.51	Chicken associated cyclovirus 2	NC_040639.1	100	98.6	Myotis mistacinus feces associated Cyclovirus 3	PP410085	SRR27912339	SAMN39879839
P9	MAVG13	Myotis mistacinus	2926	501	21.97	9.32	Virus sp.	MW679000.1	63.0	93.6	Myotis mistacinus feces associated Smacovirus 1	PP410056	SRR27912339	SAMN39879839
P9	MAVG14	Myotis mistacinus	2591	295	14.3	6.4	Porcine stool-associated circular virus 7	NC_024773.1	95.0	79.3	Myotis mistacinus feces associated Smacovirus 2	PP410057	SRR27912339	SAMN39879839
P9	MAVG15	Myotis mistacinus	2515	144	7.05	3.21	Chicken smacovirus mg7 67	NC_076444.1	49.0	82.8	Myotis mistacinus feces associated Smacovirus 3	PP410058	SRR27912339	SAMN39879839
P9	MAVG16	Myotis mistacinus	2671	209	9.99	4.39	Porcine stool-associated circular virus 7	NC_024773.1	95.0	79.3	Myotis mistacinus feces associated Smacovirus 4	PP410059	SRR27912339	SAMN39879839
P9	MAVG17	Myotis mistacinus	2795	320	14.39	9.39	Panthera leo smacovirus 1	NC_076403.1	24.0	77.1	Myotis mistacinus feces associated Smacovirus 5	PP410060	SRR27912339	SAMN39879839
P9	MAVG18	Myotis mistacinus	2788	263	12.01	5.17	Cattle blood-associated circovirus-like virus	NC_040553.1	10.0	73.7	Myotis mistacinus feces associated Smacovirus 6	PP410061	SRR27912339	SAMN39879839
P9	MAVG19	Myotis mistacinus	2120	705	42.11	13.34	Genomoviridae sp.	OP549861.1	100.0	99.2	Myotis mistacinus feces associated Gemykrogvirus 1	PP410077	SRR27912339	SAMN39879839
P9	MAVG20	Myotis mistacinus	2204	8546	495.77	176.97	Amygdalus persica genomoviridae	NC_076475.1	21.0	88.4	Myotis mistacinus feces associated Gemykolovirus	PP410078	SRR27912339	SAMN39879839
P9	MAVG21	Myotis mistacinus	2022	2010	95.54	154.26	Genomoviridae sp.	OQ779174.1	100	99.3	Myotis mistacinus feces associated Gemykrogvirus 2	PP410079	SRR27912339	SAMN39879839
P9	MAVG22	Myotis mistacinus	2174	239213	13674.2	4180.85	Genomoviridae sp.	NC_076308.1	54.0	76.0	Myotis mistacinus feces associated Gemykrogvirus 2	PP410080	SRR27912339	SAMN39879839
P10	MAVG23	Myotis emarginatus	2149	187	11.37	5.26	Chrysolophuspictus Genomoviridae sp.	MW182898.1	22.0	78.1	Myotis emarginatus feces associated Gemycircularvirus 1	PP410081	SRR27912333	SAMN39879840
P10	MAVG24	Myotis emarginatus	2181	144	8.33	4.93	Genomoviridae sp.	MT204673.1	65.0	91.6	Myotis emarginatus feces associated Gemycircularvirus 2	PP410082	SRR27912333	SAMN39879840
P11	MAVG25	Myotis daubentonii	4983	9279	239.5	111.04	Myotis davidii polyomavirus 1	LC426673.1	79.0	74.9	Myotis daubentonii polyomavirus	PP410051	SRR27912332	SAMN39879841
P11	MAVG26	Myotis daubentonii	2199	186	10.88	3.32	Red panda feces-associated gemycircularvirus	MZ556174.1	14.0	78.1	Myotis daubentonii feces associated Gemykolovirus	PP410083	SRR27912332	SAMN39879841
P11	MAVG27	Myotis daubentonii	2120	285	17.3	6.89	Genomoviridae sp.	OP549861.1	100.0	99.1	Myotis daubentonii feces associated Gemykrogvirus	PP410086	SRR27912332	SAMN39879841
P11	MAVG28	Myotis daubentonii	2227	163	9.52	4.06	Flumine genomovirus 4	OM953882.1	63.0	85.5	Myotis daubentonii feces associated Gemycircularvirus 1	PP410087	SRR27912332	SAMN39879841
P11	MAVG29	Myotis daubentonii	2130	1281	79.17	19.64	Chifec genomovirus UA13_106	OM522988.1	60.0	87.4	Myotis daubentonii feces associated Gemycircularvirus 2	PP410088	SRR27912332	SAMN39879841
P11	MAVG30	Myotis daubentonii	2174	530	32.31	17.26	Genomoviridae sp.	NC_076319.1	47.0	88.5	Myotis daubentonii feces associated Gemycircularvirus 3	PP410055	SRR27912332	SAMN39879841
P13	MAVG31	Myotis capaccinii	1951	2540468	163560	122375	Human associated cyclovirus 4 strain RI 107/ITA	MZ201305.1	93.0	85.9	Myotis capaccinii feces associated Cyclovirus 1	PP410089	SRR27912331	SAMN39879842
P13	MAVG32	Myotis capaccinii	1943	9230	622.35	417.09	Dragonfly cyclovirus 4	JX185425.1	47.0	76.5	Myotis capaccinii feces associated Cyclovirus 2	PP410066	SRR27912331	SAMN39879842
P13	MAVG33	Myotis capaccinii	2145	51	3.1	1.54	Thrips-associated genomovirus 1	KY3082268.1	26.0	83.4	Myotis capaccinii feces associated Gemycircularvirus	PP410090	SRR27912331	SAMN39879842
P14	MAVG34	Eptesicus serotinus	4836	6105	164.34	107.36	Pipistrellus pipistrellus polyomavirus 1	LC426677.1	96.0	79.9	Eptesicus serotinus polyomavirus	PP410052	SRR27912330	SAMN39879843
P14	MAVG35	Eptesicus serotinus	2094	305606	18867	5828.87	Circovirus ialtag	LC456718.1	46.0	82.8	Eptesicus serotinus feces associated Circovirus	PP410067	SRR27912330	SAMN39879843
P14	MAVG36	Eptesicus serotinus	2589	3827	193.76	66.73	Smacoviridae sp.	MT138084.1	2.0	94.0	Eptesicus serotinus feces associated Smacovirus	PP410062	SRR27912330	SAMN39879843
P14	MAVG37	Eptesicus serotinus	2288	2031	115.89	37.78	Red panda feces-associated gemycircularvirus	MZ556174.1	25.0	78.4	Eptesicus serotinus feces associated Gemykolovirus 1	PP410091	SRR27912330	SAMN39879843
P14	MAVG38	Eptesicus serotinus	2199	2764	163.64	38.02	Genomoviridae sp.	NC_076327.1	46.0	85.9	Eptesicus serotinus feces associated 2 Gemykolovirus 2	PP410092	SRR27912330	SAMN39879843
P14	MAVG39	Eptesicus serotinus	2120	14302	884.4	203.62	Sewage-associated gemycircularvirus 4	NC_026144.1	100.0	99.2	Eptesicus serotinus feces associated Gemykrogvirus	PP410093	SRR27912330	SAMN39879843
P14	MAVG40	Eptesicus serotinus	2163	1640	99.69	30.46	Finch CRESS-DNA virus	MT797281.1	53.0	90.1	Eptesicus serotinus feces associated Gemycircularvirus 1	PP410094	SRR27912330	SAMN39879843
P14	MAVG41	Eptesicus serotinus	2129	6563	404.2	78.46	Chifec genomovirus UA13_106	OM522988.1	58.0	87.4	Eptesicus serotinus feces associated Gemycircularvirus 2	PP410095	SRR27912330	SAMN39879843
P14	MAVG42	Eptesicus serotinus	2219	721	42.69	14.08	Plant associated genomovirus 9	NC_076275.1	57.0	94.1	Eptesicus serotinus feces associated Gemykolovirus 3	PP410096	SRR27912330	SAMN39879843
P19	MAVG43	Pipistrellus kuhlii	5351	8195	203.06	147.96	Bat parvovirus	MT815972.1	85.0	79.7	Pipistrellus kuhlii parvovirus	PP410053	SRR27912328	SAMN39879845
P20	MAVG44	Pipistrellus kuhlii	37924	653666	2285.54	674.86	Mastadenovirus sp.	MK472072.1	15.0	74.2	Pipistrellus pipistrellus adenovirus	PP410068	SRR27912327	SAMN39879846
P20	MAVG45	Pipistrellus kuhlii	7882	1471	24.94	8.63	Eptesicus regulus papillomavirus	MT766314.1	64.0	74.8	Pipistrellus kuhlii papillomavirus	PP410097	SRR27912327	SAMN39879846
P24	MAVG46	Rhinolophus ferrumequinum	8323	1464	23.28	5.95	Rhinolopus ferrumequinum papillomavirus 1	NC_038527.1	3.0	76.5	Rhinolophus ferrumequinum papillomavirus 2	PP410048	SRR27912347	SAMN39879849
P24	MAVG47	Rhinolophus ferrumequinum	36439	26475	97.04	29.6	Bat mastadenovirus	OK032372.1	40.0	74.8	Rhinolophus ferrumequinum adenovirus	PP410069	SRR27912347	SAMN39879849
P24	MAVG48	Rhinolophus ferrumequinum	4606	2210964	63245.8	20882.2	Adeno-associated virus Croatia cul1_12	MN099037.1	98.0	94.5	Rhinolophus ferrumequinum adeno-associated virus	PP410054	SRR27912347	SAMN39879849
P26	MAVG49	Plecotus austriacus	7647	878	15.33	5.68	Eptesicus serotinus papillomavirus type 3	KC858265.1	70.0	74.7	Plecotus austriacus papillomavirus 1	PP410049	SRR27912345	SAMN39879851
P27	MAVG50	Plecotus auritus	4801	3627	99.7	22.54	Scotophilus kuhlii polyomavirus 3	LC426709.1	91 .0	77.0	Plecotus auritus polyomavirus	PP410070	SRR27912344	SAMN39879852
