## Supplementary material for "Full genome sequencing of dozens of new DNA viruses found in Spanish bat faeces": Table S5

### Sheet: Hoja1
Supplementary Table S5. Novel genomovirus species clusters.
Cluster	Genomovirus genus	Pool
		P7	P8	P9	P10	P11	P13	P14
Species 1	Gemycircularvirus							MAVG40
Species 2	Gemycircularvirus					MAVG28
Species 3	Gemycircularvirus					MAVG30
Species 4	Gemycircularvirus				MAVG23
Species 5	Gemycircularvirus	MAVG1				MAVG29		MAVG41
Species 6	Gemycircularvirus		MAVG6
Species 7	Gemycircularvirus				MAVG24
Species 8	Gemykrogvirus			MAVG22
Species 9	Gemykolovirus							MAGV42
Species 10	Gemykolovirus	MAVG2	MAVG9			MAVG26		MAVG37
Species 11	Gemykolovirus		MAVG7					MAVG38
Species 12	Gemykolovirus		MAVG8	MAVG20
